# Maize associated bacterial and fungal microbiomes show contrasting conformation patterns that are resilient to water availability

**DOI:** 10.1101/2024.05.14.594156

**Authors:** Sandra Díaz-González, Sara González-Bodí, Carlos González-Sanz, Patricia Marín, Frédéric Brunner, Soledad Sacristán

## Abstract

Plant-associated microorganisms can help crops to alleviate water stress and increase the resilience of agricultural ecosystems to climate change. However, we still lack knowledge on the dynamics of bacterial and fungal microbial kingdoms within the soil and plant microbiomes and the response of these communities to different conditions such us, for example, water restrictions. This information is essential for the development of microbiome-based solutions to improve crop resilience to stressors associated to climate change. In this work, we explored: i) the conformation of the bacterial and fungal assemblages of different soil and plant compartments (bulk soil, rhizosphere, roots, leaves and grains) along the crop cycle of maize in an open field trial; and ii) the effect of water restriction on the maize microbiome comparing optimal irrigation with a 30% reduction of water supply. Our results show that microbial communities are highly structured along soil and plant compartments, with contrasting patterns for bacteria and fungi that were intensified towards the end of the plant cycle. Root showed the most differentiated bacterial assemblage while fungi conformed a very distinct community in the leaf, suggesting a relevant contribution of aerial fungal propagules to the microbiome of this plant organ. Despite the reductions in plant growth and yield, the microbiome of limited-watered plants did not show severe alterations. Still, significant impacts were observed within compartments, being fungi more responsive to limited watering than bacteria. Network analysis suggest that bacteria and fungi may play different roles in the shifts observed under water stress.
