## Supplementary table 1_Reads and read length for "Maize associated bacterial and fungal microbiomes show contrasting conformation patterns that are resilient to water availability"

### Sheet: Table S1.1
Table S1.1 Dada2 dataset analysis stadistics results of total reads and reads per sample
Dataset	Total Raw	Median Raw	Average Raw	Total Nonchimeric	Median Nonchimeric	Average Nonchimeric	Retained Median (%)	Retained average (%)
16S-Dataset	67405463	344668	648129	41815842	237650	402075	66.9686	65.6702
ITS-Dataset	112936068	1273521	1344477	89567028	1158468	1.06627e+06	80.4725	78.3609

### Sheet: Table S1.2
Table S1.2. DADA2 16S rRNA gene results: Total amount of reads entering the pipeline and passing all the quality controls are indicated, as well as percentages of reads filtered in each step and the final percentage of reads retained.
Sample ID	Compartment	Irrigation regime1	Time Point	Input	Output	Filtered (%)	Denoised (%)	Chimeras (%)	Retained Reads (%)
ID1362_10_18-2BST0_16S	Bulk Soil	OW	T01	1522090	921225	35.83	0.98	4.75	60.5237
ID1362_11_23BST0_16S				1447646	919435	32.63	0.96	4.81	63.5124
ID1362_12_29BST0_16S				1397532	857948	34.36	1.17	5.37	61.3902
ID1362_9_18-1BST0_16S				1364687	855497	33.21	1.14	5.06	62.6881
ID1362_25_11BST0_16S			T02	962498	569197	37.61	0.94	4.32	59.1375
ID1362_26_17BST0_16S				590434	374517	32.54	1.04	4.98	63.4308
ID1362_27_24BST0_16S				628929	394226	33.62	0.94	4.67	62.6821
ID1362_28_30BST0_16S				690331	419454	35.34	1.08	5.01	60.7613
ID1362_138_18-2BST1_16S			T03	586626	361724	34.65	1.02	4.67	61.6618
ID1362_139_23BST1_16S				714098	447163	33.86	0.98	4.38	62.6193
ID1362_153_11BST1_16S				2192939	1347126	34.85	1.06	4.70	61.4302
ID1362_156_30BST1_16S				2238311	1433910	32.32	0.96	4.43	64.0621
ID1362_13_36BST0_16S		LW	T01	2184346	1330049	34.92	1.19	5.31	60.89
ID1362_14_41BST0_16S				1254718	628981	46.82	1.10	4.69	50.1293
ID1362_15_47-1BST0_16S				1430337	723218	46.51	0.99	4.53	50.5628
ID1362_16_47-2BST0_16S				1551447	913118	37.75	1.01	4.49	58.8559
ID1362_29_35BST0_16S			T02	514390	326984	32.46	1.05	4.88	63.5673
ID1362_30_42-1BST0_16S				597077	378961	32.96	0.86	4.51	63.4694
ID1362_31_42-2BST0_16S				934381	615734	30.38	0.93	4.47	65.8975
ID1362_32_53BST0_16S				1400563	877457	33.70	0.90	4.65	62.6503
ID1362_141_36BST1_16S			T03	572029	354709	34.43	1.12	4.36	62.0089
ID1362_144_47-2BST1_16S				630836	384240	34.83	1.17	5.43	60.9097
ID1362_158_42-1BST1_16S				1726476	998422	39.04	0.92	4.25	57.8301
ID1362_159_42-2BST1_16S				2515048	1567095	33.42	1.21	5.26	62.3088
ID1362_41_18-1RZT0_16S	Rhizosphere	OW	T01	436008	262645	36.41	1.00	4.31	60.2386
ID1362_42_18-2RZT0_16S				400356	207164	45.18	0.89	4.77	51.7449
ID1362_43_23-2RZT0_16S				649281	424504	31.51	0.92	3.66	65.3806
ID1362_44_29-1RZT0_16S				422077	234374	41.12	0.92	4.82	55.5287
ID1362_57_11-1RZT0_16S			T02	416254	221092	43.97	0.87	4.38	53.1147
ID1362_58_17-2RZT0_16S				733983	361189	47.73	1.04	4.87	49.2095
ID1362_59_24-2RZT0_16S				509206	309526	35.40	1.05	4.90	60.786
ID1362_60_30-2RZT0_16S				386804	185682	48.70	1.16	5.32	48.0042
ID1362_170_18-1RZT1_16S			T03	1338919	751017	41.18	0.78	3.88	56.0913
ID1362_171_23-2RZT1_16S				2067310	1068927	45.19	1.05	4.67	51.7062
ID1362_185_11-1RZT1_16S				2396553	1477590	34.52	0.96	4.92	61.6548
ID1362_188_30-2RZT1_16S				1929573	1185484	35.15	0.88	4.42	61.4376
ID1362_45_36-1RZT0_16S		LW	T01	555057	354904	32.31	1.01	4.57	63.9401
ID1362_46_41-1RZT0_16S				570415	333243	38.18	1.02	4.52	58.4211
ID1362_47_47-1RZT0_16S				215810	46120	76.35	2.33	7.50	21.3707
ID1362_48_47-2RZT0_16S				507399	292531	38.80	1.11	4.74	57.6531
ID1362_61_35-2RZT0_16S			T02	804094	443288	40.28	1.55	6.23	55.1289
ID1362_62_42-1RZT0_16S				494922	273409	40.97	1.16	5.31	55.2428
ID1362_63_42-2RZT0_16S				431955	222486	45.30	1.13	4.75	51.5068
ID1362_64_53-1RZT0_16S				455701	231457	45.17	1.43	6.01	50.7914
ID1362_173_36-1RZT1_16S			T03	2460732	1410598	38.45	1.17	5.77	57.3243
ID1362_176_54-2RZT1_16S				2029635	1164434	39.31	0.94	4.56	57.3716
ID1362_190_42-2RZT1_16S				2013395	1250243	34.69	0.87	4.09	62.0963
ID1362_191_48-1RZT1_16S				1315943	699276	43.85	0.96	4.44	53.1388
ID1362_73_18-1RTT0_16S	Root	OW	T01	301870	227434	23.13	0.33	1.66	75.3417
ID1362_74_18-2RTT0_16S				91733	41600	50.32	0.74	8.03	45.349
ID1362_75_23-2RTT0_16S				131294	74555	39.31	0.48	5.98	56.7848
ID1362_76_29-1RTT0_16S				177698	125208	27.36	0.48	2.53	70.4611
ID1362_89_11-1RTT0_16S			T02	248834	173760	28.22	0.61	2.12	69.8297
ID1362_90_17-2RTT0_16S				279199	171649	36.24	0.81	2.78	61.4791
ID1362_91_24-2RTT0_16S				356064	271727	21.62	0.56	2.09	76.3141
ID1362_92_30-2RTT0_16S				271162	188163	27.96	0.85	2.85	69.3914
ID1362_202_18-1RTT1_16S			T03	274891	208396	22.23	0.54	1.99	75.8104
ID1362_203_23-2RTT1_16S				289734	219305	22.29	0.56	2.05	75.6918
ID1362_217_11-1RTT1_16S				272969	196547	25.56	0.85	2.45	72.0034
ID1362_220_30-2RTT1_16S				157944	114696	25.09	0.75	2.32	72.6181
ID1362_77_36-1RTT0_16S		LW	T01	140811	105840	23.05	0.34	1.98	75.1646
ID1362_78_41-1RTT0_16S				137588	94222	28.27	0.49	4.07	68.4813
ID1362_79_47-1RTT0_16S				287526	222235	21.17	0.28	1.68	77.2921
ID1362_80_47-2RTT0_16S				170045	115698	29.45	0.48	3.10	68.0396
ID1362_93_35-2RTT0_16S			T02	317954	242281	21.34	0.70	2.44	76.2
ID1362_94_42-1RTT0_16S				273122	207692	21.78	0.54	2.25	76.0437
ID1362_95_42-2RTT0_16S				345633	259009	22.77	0.68	2.30	74.9376
ID1362_96_53-1RTT0_16S				301477	219920	24.31	0.88	2.77	72.9475
ID1362_205_36-1RTT1_16S			T03	238042	165903	27.95	0.93	2.36	69.6948
ID1362_208_54-2RTT1_16S				247548	172476	27.91	0.92	2.46	69.6738
ID1362_222_42-2RTT1_16S				200217	142179	26.46	0.46	2.99	71.0125
ID1362_223_48-1RTT1_16S				199095	145819	24.47	0.59	2.46	73.2409
ID1362_105_18-1LT0_16S	Leaf	OW	T01	304538	242083	18.41	0.28	2.30	79.4919
ID1362_106_18-2LT0_16S				306302	241153	19.21	0.33	2.23	78.7305
ID1362_107_23-2LT0_16S				208868	164446	19.36	0.32	2.05	78.732
ID1362_108_29-1LT0_16S				322392	255782	18.56	0.27	2.32	79.3388
ID1362_121_11-1LT0_16S			T02	343704	239226	27.86	0.30	3.22	69.6023
ID1362_122_17-2LT0_16S				154206	111409	25.30	0.40	2.90	72.2469
ID1362_123_24-2LT0_16S				476683	375893	19.22	0.41	1.98	78.856
ID1362_124_30-2LT0_16S				192286	107978	40.06	0.41	5.92	56.1549
ID1362_234_18-1LT1_16S			T03	160419	118388	23.83	0.48	2.65	73.7992
ID1362_235_23-2LT1_16S				155607	114974	23.81	0.64	2.39	73.8874
ID1362_249_11-1LT1_16S				305786	233278	21.07	0.92	2.45	76.288
ID1362_252_30-2LT1_16S				231680	176982	20.88	0.91	2.56	76.3907
ID1362_109_36-1LT0_16S		LW	T01	267034	192979	25.62	0.28	2.57	72.2676
ID1362_110_41-1LT0_16S				149764	104665	27.94	0.25	2.77	69.8866
ID1362_111_47-1LT0_16S				299746	240308	17.80	0.31	2.16	80.1705
ID1362_112_47-2LT0_16S				242623	187026	20.91	0.34	2.21	77.085
ID1362_125_35-2LT0_16S			T02	485864	387930	18.04	0.32	2.27	79.8433
ID1362_126_42-1LT0_16S				340645	236074	28.37	0.25	3.01	69.3021
ID1362_127_42-2LT0_16S				427408	308902	25.62	0.25	2.58	72.2733
ID1362_128_53-1LT0_16S				312920	221082	27.26	0.27	2.62	70.6513
ID1362_237_36-1LT1_16S			T03	207280	159976	20.70	0.52	2.16	77.1787
ID1362_240_54-2LT1_16S				203410	155919	21.34	0.49	2.07	76.6526
ID1362_254_42-2LT1_16S				249924	177913	25.70	1.40	2.83	71.1868
ID1362_255_48-1LT1_16S				243235	169345	27.20	1.01	3.38	69.622
ID1362_266_18-1GT1_16S	Grain	OW	T03	213271	147691	28.13	1.09	2.58	69.2504
ID1362_267_23-2GT1_16S				208554	144300	28.53	0.84	2.37	69.1907
ID1362_281_11-1GT1_16S				231345	171181	24.11	0.79	1.73	73.9938
ID1362_284_30-2GT1_16S				263757	192618	24.63	0.77	2.35	73.0286
ID1362_269_36-1GT1_16S		LW	T03	255417	185221	25.39	0.81	2.01	72.5171
ID1362_272_54-2GT1_16S				252999	181415	26.02	0.89	2.21	71.7058
ID1362_286_42-2GT1_16S				239253	172198	25.70	0.89	2.27	71.9732
ID1362_287_48-1GT1_16S				246942	179620	25.21	0.77	1.99	72.7377
1OW = Optimal Watering; LW = Limited Watering

### Sheet: Table S1.3
Table S1.3. DADA2 ITS results: Total amount of reads entering the pipeline and passing all the quality controls are indicated, as well as percentages of reads filtered in each step and the final percentage of reads retained.
Sample ID	Compartment	Irrigation regime1	Time Point	Input	Output	Filtered (%)	Denoised (%)	Chimeras (%)	Retained Reads (%)
ID1362_10_18-2BST0_ITS	Bulk Soil	OW	T01	948966	825881	9.93	0.19	3.19	87.0296
ID1362_11_23BST0_ITS				1175475	1019764	9.37	0.18	4.10	86.7534
ID1362_12_29BST0_ITS				1359500	1139513	9.77	0.18	6.95	83.8185
ID1362_9_18-1BST0_ITS				1611354	1395672	10.02	0.17	3.58	86.6149
ID1362_25_11BST0_ITS			T02	2848524	2382930	9.35	0.14	7.59	83.6549
ID1362_26_17BST0_ITS				1351078	1176942	9.06	0.17	4.05	87.1113
ID1362_27_24BST0_ITS				1271412	1096245	10.46	0.23	3.49	86.2226
ID1362_28_30BST0_ITS				1714733	1459789	10.53	0.17	4.68	85.1321
ID1362_138_18-2BST1_ITS			T03	964587	725234	16.38	0.26	9.85	75.186
ID1362_139_23BST1_ITS				1118705	880838	15.70	0.26	6.36	78.7373
ID1362_153_11BST1_ITS				2039775	1633067	14.01	0.20	6.71	80.0611
ID1362_156_30BST1_ITS				2749059	2170480	14.59	0.21	7.36	78.9536
ID1362_13_36BST0_ITS		LW	T01	2607310	2111353	12.99	0.19	6.75	80.9782
ID1362_14_41BST0_ITS				1466169	1221489	14.34	0.21	2.54	83.3116
ID1362_15_47-1BST0_ITS				1384433	1164359	13.52	0.20	2.56	84.1037
ID1362_16_47-2BST0_ITS				1409248	1199973	12.37	0.17	2.67	85.1499
ID1362_29_35BST0_ITS			T02	1444714	1235793	10.73	0.18	4.01	85.5389
ID1362_30_42-1BST0_ITS				1667204	1448509	10.04	0.14	3.28	86.8825
ID1362_31_42-2BST0_ITS				1745151	1479117	11.05	0.13	4.59	84.7558
ID1362_32_53BST0_ITS				1505180	1300475	9.75	0.19	4.09	86.4
ID1362_141_36BST1_ITS			T03	978851	762206	16.23	0.26	6.80	77.8674
ID1362_144_47-2BST1_ITS				1057070	837119	14.45	0.22	7.23	79.1924
ID1362_158_42-1BST1_ITS				2120757	1658235	16.60	0.20	6.06	78.1907
ID1362_159_42-2BST1_ITS				1894908	1504341	14.70	0.18	6.76	79.3886
ID1362_41_18-1RZT0_ITS	Rhizosphere	OW	T01	1573051	1261338	10.75	0.18	10.00	80.1842
ID1362_42_18-2RZT0_ITS				1854260	1504858	13.70	0.19	5.78	81.1568
ID1362_43_23-2RZT0_ITS				1788117	1515739	11.50	0.14	4.09	84.7673
ID1362_44_29-1RZT0_ITS				1501418	1249897	12.02	0.23	5.16	83.2478
ID1362_57_11-1RZT0_ITS			T02	2063728	1889969	6.72	0.10	1.73	91.5803
ID1362_58_17-2RZT0_ITS				982669	883024	9.26	0.07	0.90	89.8598
ID1362_59_24-2RZT0_ITS				1275630	1158468	8.24	0.10	0.93	90.8154
ID1362_60_30-2RZT0_ITS				1199386	878095	10.60	0.15	17.99	73.212
ID1362_170_18-1RZT1_ITS			T03	1199021	944528	16.81	0.26	5.06	78.7749
ID1362_171_23-2RZT1_ITS				2125332	1605939	18.64	0.21	6.93	75.5618
ID1362_185_11-1RZT1_ITS				1687224	1299512	16.68	0.18	7.39	77.0207
ID1362_188_30-2RZT1_ITS				1315621	1063354	15.05	0.23	4.64	80.8253
ID1362_45_36-1RZT0_ITS		LW	T01	1350967	1165815	9.39	0.16	4.60	86.2949
ID1362_46_41-1RZT0_ITS				1203326	1031905	10.52	0.19	3.98	85.7544
ID1362_47_47-1RZT0_ITS				936917	615669	30.99	0.31	4.48	65.7122
ID1362_48_47-2RZT0_ITS				1292176	885938	8.97	0.14	24.58	68.5617
ID1362_61_35-2RZT0_ITS			T02	29012	17978	30.79	1.15	9.43	61.9675
ID1362_62_42-1RZT0_ITS				1169346	1012210	9.73	0.20	3.92	86.5621
ID1362_63_42-2RZT0_ITS				1194086	941460	15.02	0.23	7.01	78.8436
ID1362_64_53-1RZT0_ITS				1072418	934585	10.65	0.11	2.37	87.1475
ID1362_173_36-1RZT1_ITS			T03	1099271	672343	25.91	0.21	17.28	61.1626
ID1362_176_54-2RZT1_ITS				1305546	1044619	15.19	0.22	5.45	80.014
ID1362_190_42-2RZT1_ITS				2030221	1597311	16.58	0.19	5.51	78.6767
ID1362_191_48-1RZT1_ITS				1498858	1053028	22.65	0.27	8.93	70.2554
ID1362_73_18-1RTT0_ITS	Root	OW	T01	2303539	1851545	8.35	0.04	12.26	80.3783
ID1362_74_18-2RTT0_ITS				869614	598506	21.61	0.05	12.17	68.8243
ID1362_75_23-2RTT0_ITS				1084741	795269	14.75	0.03	13.98	73.3142
ID1362_76_29-1RTT0_ITS				1265466	65186	8.11	0.03	94.39	5.15115
ID1362_89_11-1RTT0_ITS			T02	1754408	1498919	6.51	0.03	8.58	85.4373
ID1362_90_17-2RTT0_ITS				1309267	1104433	6.44	0.09	9.76	84.3551
ID1362_91_24-2RTT0_ITS				1403755	1229508	6.26	0.05	6.52	87.5871
ID1362_92_30-2RTT0_ITS				1059777	871603	6.84	0.04	11.68	82.244
ID1362_202_18-1RTT1_ITS			T03	1212846	998656	14.33	0.07	3.82	82.3399
ID1362_203_23-2RTT1_ITS				1020744	783184	21.63	0.09	2.01	76.7268
ID1362_217_11-1RTT1_ITS				1650232	1367169	15.92	0.06	1.41	82.8471
ID1362_220_30-2RTT1_ITS				1020908	821053	14.23	0.05	6.19	80.4238
ID1362_77_36-1RTT0_ITS		LW	T01	1095669	69552	7.87	0.03	93.11	6.3479
ID1362_78_41-1RTT0_ITS				1183041	948609	10.33	0.03	10.55	80.1839
ID1362_79_47-1RTT0_ITS				1189468	980011	7.15	0.03	11.24	82.3907
ID1362_80_47-2RTT0_ITS				1286203	1035666	8.79	0.03	11.70	80.5212
ID1362_93_35-2RTT0_ITS			T02	1370007	1133378	6.54	0.05	11.45	82.7279
ID1362_94_42-1RTT0_ITS				1207750	1000662	6.93	0.03	10.94	82.8534
ID1362_95_42-2RTT0_ITS				1305973	1080498	6.91	0.03	11.10	82.7351
ID1362_96_53-1RTT0_ITS				1500685	1259655	8.46	0.06	8.25	83.9387
ID1362_205_36-1RTT1_ITS			T03	1658497	1290588	17.24	0.07	5.90	77.8167
ID1362_208_54-2RTT1_ITS				1290647	1080324	13.96	0.05	2.66	83.7041
ID1362_222_42-2RTT1_ITS				810554	659958	15.71	0.07	3.34	81.4206
ID1362_223_48-1RTT1_ITS				1121601	891740	17.02	0.06	4.13	79.506
ID1362_105_18-1LT0_ITS	Leaf	OW	T01	834131	621223	10.88	0.06	16.38	74.4755
ID1362_106_18-2LT0_ITS				825910	606990	10.99	0.06	17.38	73.4935
ID1362_107_23-2LT0_ITS				764313	572295	11.15	0.06	15.67	74.877
ID1362_108_29-1LT0_ITS				943360	704645	10.81	0.06	16.20	74.6952
ID1362_121_11-1LT0_ITS			T02	1089772	773277	14.22	0.05	17.24	70.9577
ID1362_122_17-2LT0_ITS				753524	539765	12.55	0.05	18.05	71.6321
ID1362_123_24-2LT0_ITS				906409	673816	10.46	0.06	16.93	74.3391
ID1362_124_30-2LT0_ITS				812336	527493	20.60	0.04	18.19	64.9353
ID1362_234_18-1LT1_ITS			T03	696657	557846	12.11	0.07	8.83	80.0747
ID1362_235_23-2LT1_ITS				835888	685979	12.22	0.06	6.45	82.0659
ID1362_249_11-1LT1_ITS				1061770	833530	10.68	0.07	12.05	78.5038
ID1362_252_30-2LT1_ITS				1254842	997591	11.00	0.07	10.61	79.4993
ID1362_109_36-1LT0_ITS		LW	T01	880143	626850	14.60	0.06	16.56	71.2214
ID1362_110_41-1LT0_ITS				574385	411059	14.53	0.07	16.21	71.5651
ID1362_111_47-1LT0_ITS				728016	542542	11.05	0.07	16.16	74.5234
ID1362_112_47-2LT0_ITS				670771	488110	12.74	0.06	16.56	72.7685
ID1362_125_35-2LT0_ITS			T02	973502	727465	10.56	0.08	16.38	74.7266
ID1362_126_42-1LT0_ITS				921265	663313	14.38	0.06	15.85	72.0002
ID1362_127_42-2LT0_ITS				1039319	42095	14.44	0.05	95.26	4.05025
ID1362_128_53-1LT0_ITS				834174	616198	13.87	0.05	14.19	73.8692
ID1362_237_36-1LT1_ITS			T03	817827	652767	11.38	0.06	9.87	79.8172
ID1362_240_54-2LT1_ITS				848658	655836	12.35	0.08	11.77	77.2792
ID1362_254_42-2LT1_ITS				1195969	943735	11.26	0.06	11.02	78.9097
ID1362_255_48-1LT1_ITS				1416194	1152845	11.68	0.06	7.77	81.4045
ID1362_266_18-1GT1_ITS	Grain	OW	T03	1195104	964319	15.61	0.09	4.30	80.6891
ID1362_267_23-2GT1_ITS				1132836	938301	13.66	0.07	4.00	82.8276
ID1362_281_11-1GT1_ITS				829738	646626	16.65	0.08	6.42	77.9313
ID1362_284_30-2GT1_ITS				830399	673609	14.21	0.12	5.33	81.1187
ID1362_269_36-1GT1_ITS		LW	T03	711623	545599	11.60	0.07	13.20	76.6697
ID1362_272_54-2GT1_ITS				659633	534651	11.88	0.11	7.92	81.0528
ID1362_286_42-2GT1_ITS				677969	532313	12.61	0.09	10.08	78.5158
ID1362_287_48-1GT1_ITS				615581	524371	12.70	0.09	2.34	85.1831
1OW = Optimal Watering; LW = Limited Watering
