## Supplementary table 2_Phyla, genus and ASV counts for "Maize associated bacterial and fungal microbiomes show contrasting conformation patterns that are resilient to water availability"

### Sheet: Table S2.1
Table S2.1 Assigned numbers of bacterial phyla, genera and ASV under different compartments, time points and irrigation regimes.*
	Phylum	Genera	ASV			Phylum	Genera	ASV			Phylum	Genera	ASV
Bulk soil	25	585	10047		T01	25	561	8895		OW	26	622	10490
Rhizosphere	26	604	10141		T02	24	557	8999		LW	26	606	10508
Root	25	435	4402		T03	26	600	10362
Leaf	20	243	1116
Grain	20	249	1100
	T01			T02			T03					OW1			LW2
	Phylum	Genera	ASV	Phylum	Genera	ASV	Phylum	Genera	ASV			Phylum	Genera	ASV	Phylum	Genera	ASV
Bulk soil	25	506	7801	24	500	7732	25	537	8655		Bulk soil	25	553	9113	25	549	9236
Rhizosphere	25	519	7749	24	502	7520	25	560	9274		Rhizosphere	26	577	9123	25	563	9229
Root	21	323	2270	24	388	3597	22	391	3559		Root	24	402	3797	25	410	3896
Leaf	16	172	648	16	201	786	20	224	1004		Leaf	18	226	966	20	224	988
Grain	-	-	-	-	-	-	20	249	1100		Grain	20	236	987	19	228	939
	OW									LW
	T01			T02			T03			T01			T02			T03
	Phylum	Genera	ASV	Phylum	Genera	ASV	Phylum	Genera	ASV	Phylum	Genera	ASV	Phylum	Genera	ASV	Phylum	Genera	ASV
Bulk soil	23	467	6767	23	467	6896	24	491	7684	25	474	7087	24	471	7030	24	494	7726
Rhizosphere	24	490	6620	24	454	6134	25	517	8121	24	471	6789	23	461	6613	24	521	8182
Root	21	293	1670	22	340	2847	22	362	2903	20	282	1783	24	372	3167	22	352	3104
Leaf	16	150	514	16	167	579	18	190	798	14	129	413	14	160	587	20	213	910
Grain	-	-	-	-	-	-	20	236	987	-	-	-	-	-	-	19	228	939
*ASV table used to calculate phyla, genera and ASV number was with the condition: ASVs ≥ 3 counts in at least 2% of the samples.
1OW = Optimal Watering
2LW= Limited Watering

### Sheet: Table S2.2
Table S2.2 Assigned numbers of fungal phyla, genera and ASV under different compartments, time points and irrigation regimes.*
	Phylum	Genera	ASV			Phylum	Genera	ASV			Phylum	Genera	ASV
Bulk soil	13	345	1813		T01	12	343	1686		OW	13	367	1958
Rhizosphere	13	345	1789		T02	13	324	1667		LW	13	346	1878
Root	13	210	779		T03	13	358	1893
Leaf	11	193	609
Grain	9	117	353
	T01			T02			T03					OW1			LW2
	Phylum	Genera	ASV	Phylum	Genera	ASV	Phylum	Genera	ASV			Phylum	Genera	ASV	Phylum	Genera	ASV
Bulk soil	12	294	1371	13	296	1426	12	311	1502		Bulk soil	13	325	1591	13	303	1558
Rhizosphere	12	302	1414	12	260	1159	13	288	1395		Rhizosphere	13	324	1573	13	300	1454
Root	11	135	393	11	154	501	11	163	550		Root	12	171	592	12	182	623
Leaf	9	120	312	8	118	291	10	158	504		Leaf	8	168	515	11	166	495
Grain	-	-	-	-	-	-	9	117	353		Grain	9	103	312	9	100	281
	OW									LW
	T01			T02			T03			T01			T02			T03
	Phylum	Genera	ASV	Phylum	Genera	ASV	Phylum	Genera	ASV	Phylum	Genera	ASV	Phylum	Genera	ASV	Phylum	Genera	ASV
Bulk soil	12	258	1123	12	267	1160	12	284	1257	12	245	1083	13	250	1143	12	253	1172
Rhizosphere	12	269	1208	11	220	857	12	258	1147	11	238	1044	12	232	938	13	227	1043
Root	9	110	288	10	119	356	11	129	426	11	108	310	10	133	396	9	137	429
Leaf	7	106	270	7	90	227	8	139	425	8	100	242	8	99	245	10	136	415
Grain	-	-	-	-	-	-	9	103	312	-	-	-	-	-	-	9	100	281
*ASV table used to calculate phyla, genera and ASV number was with the condition: ASVs ≥ 3 counts in at least 2% of the samples.
1OW = Optimal Watering
2LW= Limited Watering
