## Supplementary table 3_Statistics alpha diversity for "Maize associated bacterial and fungal microbiomes show contrasting conformation patterns that are resilient to water availability"

### Sheet: Table S3.1
Table S3.1 Alpha diversity indicated by Chao1 and Shannon indexes in the different compartments with related P and Chi-squared values from Kruskal-Wallis non-parametric test.
16S rRNA gene
Compartments		P value	Chi-squared value	Bulk soil		Rhizosphere		Root		Leaf		Grain
				Mean	SD	Mean	SD	Mean	SD	Mean	SD	Mean	SD
Chao1		<0.001***	87.095	7181.52	576.009	6401.66	1746.64	1490.7	573.543	302.417	165.032	602.25	57.1908
Shannon		<0.001***	80.144	7.18899	0.101147	6.80987	0.545981	5.61793	0.373462	4.88369	0.832371	5.81	0.193166
ITS
Compartments		P value	Chi-squared value	Bulk soil		Rhizosphere		Root		Leaf		Grain
				Mean	SD	Mean	SD	Mean	SD	Mean	SD	Mean	SD
Chao1		<0.001***	78.836	738.04	47.338	627.404	134.957	207.208	45.5158	191.292	53.1139	201.883	33.6081
Shannon		<0.001***	46.755	3.83742	0.19678	3.5011	0.598666	2.65125	0.63817	3.41783	0.844616	1.45495	0.306858

### Sheet: Table S3.2
Table S3.2 Alpha diversity indicated by Chao1 and Shannon indexes at different time points with related P and Chi-squared values from Kruskal-Wallis non-parametric test.
16S rRNA gene
Compartments		P value	Chi-squared value	T01		T02		T03
				Mean	SD	Mean	SD	Mean	SD
Chao1		0.4945	1.4086	3513.36	3200.58	3607.09	2727.83	3759.5	3518.09
Shannon		0.08001	5.0513	5.86896	1.32323	6.04175	0.924346	6.33373	0.785116
ITS
Compartments		P value	Chi-squared value	T01		T02		T03
				Mean	SD	Mean	SD	Mean	SD
Chao1		0.2509	2.7658	437.721	282.762	400.086	250.955	428.497	243.745
Shannon		0.0017**	12.647	3.47036	0.75116	3.49732	0.628085	2.76141	0.982399

### Sheet: Table S3.3
Table S3.3 Alpha diversity indicated by Chao1 and Shannon indexes in the different compartments within each time point with related P and Chi-squared values from Kruskal-Wallis non-parametric test.
16S rRNA gene
Timepoints-Compartments		P value	Chi-squared value	Bulk soil		Rhizosphere		Root		Leaf		Grain
				Mean	SD	Mean	SD	Mean	SD	Mean	SD	Mean	SD
T01	Chao1	<0.001***	27.557	7305.5	240.814	5727.68	1541.55	829.875	201.32	190.375	47.9104	-	-
	Shannon	<0.001***	28.253	7.1641	0.0852912	6.81284	0.231911	5.40194	0.486843	4.09695	0.826424	-	-
T02	Chao1	<0.001***	26.782	6768.77	497.024	5241.92	1225.82	1964.04	273.562	248.25	67.2495	-	-
	Shannon	<0.001***	25.233	7.13082	0.111011	6.38866	0.708666	5.72068	0.277162	4.92681	0.401177	-	-
T03	Chao1	<0.001***	33.835	7470.3	691.058	8235.39	495.624	1772.58	304.734	468.625	182.753	602.25	57.1908
	Shannon	<0.001***	28.601	7.27206	0.0394358	7.22809	0.144216	5.73117	0.253761	5.62731	0.301788	5.81	0.193166
ITS
Timepoints-Compartments		P value	Chi-squared value	Bulk soil		Rhizosphere		Root		Leaf		Grain
				Mean	SD	Mean	SD	Mean	SD	Mean	SD	Mean	SD
T01	Chao1	<0.001***	23.309	720.772	38.9317	703.863	82.3116	161.25	23.5903	165	19.0938	-	-
	Shannon	0.0037**	13.48	3.78904	0.263338	3.57722	0.672497	2.58332	0.837861	3.93185	0.0584549	-	-
T02	Chao1	<0.001***	28.912	738.43	42.1988	505.04	136.463	207.875	26.5623	149	10.1136	-	-
	Shannon	<0.001***	22.577	3.79125	0.137832	3.19621	0.701229	2.94768	0.574351	4.05412	0.067076	-	-
T03	Chao1	<0.001***	32.379	754.92	58.3088	673.31	90.8051	252.499	28.0397	259.875	24.3454	201.883	33.6081
	Shannon	<0.001***	33.803	3.93197	0.153487	3.72986	0.246914	2.42273	0.375333	2.26752	0.243155	1.45495	0.306858

### Sheet: Table S3.4
Table S3.4 Alpha diversity indicated by Chao1 and Shannon indexes at different time points within each compartment with related P and Chi-squared values from Kruskal-Wallis non-parametric test.
16S rRNA gene
Compartments - Timepoints		P value	Chi-squared value	T01		T02		T03
				Mean	SD	Mean	SD	Mean	SD
Bulk soil	Chao1	0.05741	5.715	7305.5	240.814	6768.77	497.024	7470.3	691.058
	Shannon	0.0026**	11.94	7.1641	0.0852912	7.13082	0.111011	7.27206	0.0394358
Rhizosphere	Chao1	<0.001***	15.245	5727.68	1541.55	5241.92	1225.82	8235.39	495.624
	Shannon	<0.001***	15.005	6.81284	0.231911	6.38866	0.708666	7.22809	0.144216
Root	Chao1	<0.001***	15.356	829.875	201.32	1964.04	273.562	1772.58	304.734
	Shannon	0.308	2.355	5.40194	0.486843	5.72068	0.277162	5.73117	0.253761
Leaf	Chao1	<0.001***	14.235	190.375	47.9104	248.25	67.2495	468.625	182.753
	Shannon	<0.001***	17.465	4.09695	0.826424	4.92681	0.401177	5.62731	0.301788
ITS
Compartments - Timepoints		P value	Chi-squared value	T01		T02		T03
				Mean	SD	Mean	SD	Mean	SD
Bulk soil	Chao1	0.3688	1.995	720.772	38.9317	738.43	42.1988	754.92	58.3088
	Shannon	0.2787	2.555	3.78904	0.263338	3.79125	0.137832	3.93197	0.153487
Rhizosphere	Chao1	0.009**	9.455	703.863	82.3116	505.04	136.463	673.31	90.8051
	Shannon	0.08782	4.865	3.57722	0.672497	3.19621	0.701229	3.72986	0.246914
Root	Chao1	<0.001***	17.904	161.25	23.5903	207.875	26.5623	252.499	28.0397
	Shannon	0.2294	2.945	2.58332	0.837861	2.94768	0.574351	2.42273	0.375333
Leaf	Chao1	<0.001***	17.187	165	19.0938	149	10.1136	259.875	24.3454
	Shannon	<0.001***	19.005	3.93185	0.0584549	4.05412	0.067076	2.26752	0.243155

### Sheet: Table S3.5
Table S3.5 Alpha diversity indicated by Chao1 and Shannon indexes under different irrigation regimes with related P and W values from Wilcoxonn non-parametric test.
16S rRNA gene
Irrigation		P value	W value	OW1		LW2
				Mean	SD	Mean	SD
Chao1		0.8278	1333	3565.78	3141.65	3708.95	3220.85
Shannon		0.4108	1479	6.03074	1.08106	6.17102	0.977112
ITS
Irrigation		P value	W value	OW		LW
				Mean	SD	Mean	SD
Chao1		0.3311	1202	435.323	266.104	409.865	248.315
Shannon		0.042*	1039	3.3518	0.823916	3.06016	0.922341
1OW = Optimal Watering
2LW= Limited Watering

### Sheet: Table S3.6
Table S3.6 Alpha diversity indicated by Chao1 and Shannon indexes under different irrigation regimes within each compartment with related P and W values from Wilcoxonn non-parametric test.
16S rRNA gene
Compartments - Irrigation		P value	W value	OW1		LW2
				Mean	SD	Mean	SD
Bulk soil	Chao1	0.9774	71	7190.74	499.27	7172.31	666.542
	Shannon	0.045*	107	7.14461	0.116335	7.23338	0.0596552
Rhizosphere	Chao1	0.7987	77	6292.07	1778.95	6511.26	1785.48
	Shannon	0.7987	67	6.73887	0.725949	6.88086	0.292045
Root	Chao1	0.7223	66	1461.82	518.075	1525.35	661.106
	Shannon	0.1135	100	5.48423	0.419636	5.75163	0.27664
Leaf	Chao1	0.7553	66	301.583	136.663	303.25	195.624
	Shannon	0.6707	80	4.81081	0.915669	4.95657	0.773711
Grain	Chao1	0.6857	6	616.5	57.6686	588	61.3569
	Shannon	0.8857	7	5.86407	0.112561	5.75593	0.258065
16S rRNA gene
Compartments - Irrigation		P value	W value	OW		LW
				Mean	SD	Mean	SD
Bulk soil	Chao1	0.08873	42	755.316	51.1221	720.765	37.6947
	Shannon	0.007**	26	3.93551	0.152922	3.73933	0.191277
Rhizosphere	Chao1	0.1978	49	658.653	127.592	596.155	140.258
	Shannon	0.4095	57	3.55238	0.70026	3.44981	0.503271
Root	Chao1	0.7074	79	201.173	43.276	213.243	48.7796
	Shannon	<0.001***	16	3.05819	0.527914	2.2443	0.459928
Leaf	Chao1	0.5441	61	195.167	54.2047	187.417	54.1084
	Shannon	0.8428	68	3.43582	0.850837	3.39984	0.875772
Grain	Chao1	0.029*	0	228.266	24.8535	175.5	12.7148
	Shannon	0.1143	2	1.6277	0.346432	1.2822	0.141825
1OW = Optimal Watering
2LW= Limited Watering

### Sheet: Table S3.7
Table S3.7 Alpha diversity indicated by Chao1 and Shannon indexes under different irrigation regimes within each time point with related P and W values from Wilcoxonn non-parametric test.
16S rRNA gene
Timepoints - Irrigation		P value	W value	OW1		LW2
				Mean	SD	Mean	SD
T01	Chao1	0.7804	136	3446.18	3118.75	3580.54	3381.44
	Shannon	0.9556	126	5.86281	1.41886	5.87511	1.26702
T02	Chao1	0.5986	134	3447.62	2738.44	3777.2	2801.84
	Shannon	0.1596	166	5.82568	0.973678	6.25781	0.847441
T03	Chao1	0.8786	184	3755.99	3582.18	3763.19	3547.42
	Shannon	0.8201	209	6.32913	0.803961	6.33833	0.786677
ITS
Timepoints - Irrigation		P value	W value	OW		LW
				Mean	SD	Mean	SD
T01	Chao1	0.3558	103	453.859	300.617	421.583	272.604
	Shannon	0.047*	75	3.76757	0.374606	3.17315	0.915056
T02	Chao1	1	128	401.121	254.332	399.052	255.867
	Shannon	0.642	115	3.52036	0.68152	3.47428	0.591336
T03	Chao1	0.4017	168.5	447.855	257.333	409.14	234.396
	Shannon	0.2766	159	2.88434	0.972194	2.63847	1.00201
1OW = Optimal Watering
2LW= Limited Watering

### Sheet: Table S3.8
Table S3.8 Alpha diversity indicated by Chao1 and Shannon under different irrigation regimes within different compartments and time points with related P and W values from Wilcoxonn non-parametric test.
Compartments - Timepoints - Irrigation			16S rRNA gene						ITS
			P value	W value	OW1		LW2		P value	W value	OW		LW
					Mean	SD	Mean	SD			Mean	SD	Mean	SD
Bulk soil	T01	Chao1	0.4857	11	7237.49	253.773	7373.5	242.032	0.4857	5	731.722	41.5241	709.821	38.6338
		Shannon	0.1143	14	7.11465	0.0605976	7.21355	0.0823479	0.2	3	3.90544	0.2059	3.67265	0.288596
	T02	Chao1	1	8	6760.19	33.1316	6777.35	758.364	0.8857	7	750.914	51.224	725.945	33.3997
		Shannon	0.029*	16	7.05659	0.11781	7.20506	0.0133512	0.029*	0	3.89742	0.0524928	3.68508	0.107293
	T03	Chao1	0.6857	6	7574.54	634.049	7366.06	826.629	0.1143	2	783.311	58.4944	726.529	48.6011
		Shannon	0.6857	10	7.26259	0.0445687	7.28154	0.0374542	0.3429	4	4.00367	0.176807	3.86027	0.0999935
Rhizosphere	T01	Chao1	0.4857	11	5521.47	658.149	5933.9	2235.69	0.1143	2	752.215	77.3474	655.51	59.9299
		Shannon	0.029*	0	6.97314	0.0411023	6.65254	0.235118	0.3429	4	3.93783	0.238955	3.21662	0.807088
	T02	Chao1	0.6857	10	4997.34	1500.84	5486.49	1046	0.8857	9	504.069	65.7413	506.012	197.806
		Shannon	0.05714	15	5.97853	0.836418	6.79879	0.153859	0.2	13	2.87096	0.846617	3.52147	0.385336
	T03	Chao1	0.6857	6	8357.4	451.447	8113.38	574.165	0.05714	1	719.676	29.8276	626.944	112.326
		Shannon	0.4857	5	7.26494	0.134425	7.19125	0.163826	0.3429	4	3.84837	0.3002	3.61134	0.121165
Root	T01	Chao1	0.6857	10	806.75	226.612	853	204.426	0.6857	10	154.25	25.5131	168.25	22.7358
		Shannon	1	8	5.25631	0.68596	5.54756	0.16108	0.029*	0	3.29101	0.439235	1.87563	0.330991
	T02	Chao1	0.05714	12	1788.69	225.563	2197.85	68.4646	0.6857	6	203.75	11.8427	212	38.2187
		Shannon	0.2	13	5.5589	0.110785	5.88247	0.31172	0.2	3	3.2451	0.588181	2.65027	0.433448
	T03	Chao1	0.6286	4	1790.03	153.856	1749.31	491.59	0.4857	11	245.52	22.5614	259.478	34.578
		Shannon	0.3429	12	5.63748	0.234216	5.82486	0.268307	0.2	3	2.63846	0.359496	2.20701	0.274536
Leaf	T01	Chao1	0.2	3	219	35.5246	161.75	43.6912	0.1143	2	177.25	12.5532	152.75	17.1148
		Shannon	0.6857	6	4.10712	1.12086	4.08677	0.580531	1	8	3.93599	0.0678422	3.92771	0.0576598
	T02	Chao1	0.6857	10	244.25	79.1596	252.25	65.1428	0.6857	10	145.75	13.1498	152.25	6.13052
		Shannon	0.1143	14	4.70872	0.452569	5.1449	0.209483	0.6857	6	4.06794	0.064717	4.0403	0.0761597
	T03	Chao1	0.8857	9	441.5	146.202	495.75	233.653	1	8	262.5	26.7145	257.25	25.5131
		Shannon	0.8857	9	5.61658	0.270868	5.63805	0.372604	0.8857	7	2.30352	0.264182	2.23152	0.254379
Grain	T03	Chao1	0.6857	6	616.5	57.6686	588	61.3569	0.029*	0	228.266	24.8535	175.5	12.7148
		Shannon	0.8857	7	5.86407	0.112561	5.75593	0.258065	0.1143	2	1.6277	0.346432	1.2822	0.141825
1OW = Optimal Watering
2LW= Limited Watering
