## Supplementary table 4_Permanova for "Maize associated bacterial and fungal microbiomes show contrasting conformation patterns that are resilient to water availability"

### Sheet: Table S4.1
Table S4.1 PERMANOVA analyses under different compartments, time points and irrigation regimes.
Dataset	Variable	16S rRNA gene			ITS
		P	R2	F	P	R2	F
Whole dataset	compartment	0.000999***	0.38464	15.5	0.000999 ***	0.44776	20.068
Whole dataset	time point	0.000999***	0.06561	3.5458	0.000999 ***	0.0753	4.112
Whole dataset	irrigation	0.111	0.0145	1.5006	0.05694	0.01818	1.8888
T01	compartment	0.000999 ***	0.443	7.4	0.000999 ***	0.47327	8.386
T01	irrigation	0.213	0.03988	1.2462	0.05894	0.06548	2.1022
T02	compartment	0.000999 ***	0.55142	11.473	0.000999 ***	0.45547	7.8069
T02	irrigation	0.1548	0.04654	1.4644	0.2647	0.03836	1.1966
T03	compartment	0.000999 ***	0.65956	16.952	0.000999 ***	0.75121	26.42
T03	irrigation	0.6793	0.01713	0.6623	0.6494	0.01783	0.6899
OW1	compartment	0.000999***	0.41017	8.1711	0.000999 ***	0.47883	10.795
OW	time point	0.003996 **	0.08963	2.412	0.001998 **	0.08439	2.2518
LW2	compartment	0.000999***	0.42505	8.6867	0.000999***	0.50511	11.993
LW	time point	0.01099 *	0.07826	2.0802	0.002997 **	0.09775	2.6543
Bulk soil	time point	0.000999***	0.44819	8.5283	0.02198 *	0.14426	1.7701
Bulk soil	irrigation	0.01998 *	0.11276	2.7959	0.000999***	0.23297	6.6821
Rhizosphere	time point	0.000999***	0.35616	5.8084	0.000999***	0.22487	3.0462
Rhizosphere	irrigation	0.05195	0.07449	1.7706	0.008991 **	0.1003	2.4539
Root	time point	0.000999***	0.43856	8.2018	0.000999***	0.21727	2.9145
Root	irrigation	0.2847	0.04828	1.1161	0.03397 *	0.08188	1.962
Leaf	time point	0.000999***	0.21287	2.8395	0.000999***	0.74926	31.376
Leaf	irrigation	0.03696 *	0.06367	1.496	0.7862	0.01717	0.3843
Grain	irrigation	0.7592	0.12569	0.86	0.04895 *	0.27713	2.3002
Bulk soil_T01	irrigation	0.025*	0.472	5.4	0.025*	0.332	3
Bulk soil_T02	irrigation	0.025*	0.361	3.4	0.025*	0.4	4
Bulk soil_T03	irrigation	0.03596 *	0.27615	2.289	0.02897 *	0.35659	3.3253
Rhizosphere_T01	irrigation	0.025*	0.311	2.7	0.025*	0.354	3.29
Rhizosphere_T02	irrigation	0.025*	0.319	2.8	0.0829	0.21	1.6
Rhizosphere_T03	irrigation	0.03596 *	0.202	1.5188	0.02697 *	0.23829	1.877
Root_T01	irrigation	0.025*	0.198	1.5	0.17	0.234	1.8
Root_T02	irrigation	0.025*	0.219	1.7	0.0959	0.201	1.5
Root_T03	irrigation	0.2158	0.17314	1.2564	0.2887	0.17609	1.2823
Leaf_T01	irrigation	0.341	0.15	1.1	0.025*	0.442	4.8
Leaf_T02	irrigation	0.025*	0.292	2.5	0.261	0.191	1.4
Leaf_T03	irrigation	0.3187	0.15113	1.0682	0.3057	0.17449	1.2682
OW_T01	compartment	0.000999 ***	0.534	4.6	0.000999 ***	0.643	7.2
OW_T02	compartment	0.000999 ***	0.675	8.3	0.000999 ***	0.509	4.2
OW_T03	compartment	0.000999 ***	0.72644	9.9583	0.000999 ***	0.80881	15.864
LW_T01	compartment	0.000999 ***	0.535	4.6	0.000999 ***	0.576	5.4
LW_T02	compartment	0.000999 ***	0.651	7.5	0.000999 ***	0.614	6.4
LW_T03	compartment	0.000999 ***	0.70033	8.7638	0.000999 ***	0.80893	15.876
1OW = Optimal Watering
2LW= Limited Watering

### Sheet: Table S4.2
Table S4.2 PERMANOVA analyses of the interactions between compartment, time point and irrigation regime.
Dataset	Interaction	16S rRNA gene			ITS
		P	R2	F	P	R2	F
Whole dataset	compartment:irrigation	0.304	0.026	1.09	0.014*	0.0355	1.67
Whole dataset	compartment:time point	0.000999***	0.133	4.8	0.000999***	0.1387	5.785
Whole dataset	time point:irrigation	0.498	0.017	0.94	0.703	0.0142	0.7838
Bulk soil	time point:irrigation	0.033*	0.086	2.2	0.194	0.0745	1.222
Rhizosphere	time point:irrigation	0.009**	0.108	2.1	0.022*	0.106	1.67
Root	time point:irrigation	0.206	0.0625	1.2	0.248	0.0818	1.189
Leaf	time point:irrigation	0.062	0.0908	1.29	0.062	0.052	2.583
