## Supplementary table 5_Venn frequencies and percentages for "Maize associated bacterial and fungal microbiomes show contrasting conformation patterns that are resilient to water availability"

### Sheet: Table S5.1
Table S5.1 Frequencies and percentages of shared and exclusive bacterial and fungal ASVs among compartments under different irrigation regimes.
	GENERAL				OW1				LW2
	16S rRNA gene		ITS		16S rRNA gene		ITS		16S rRNA gene		ITS
Groups	N. ASVs	%	N. ASVs	%	N. ASVs	%	N. ASVs	%	N. ASVs	%	N. ASVs	%
Bulk soil	921	0.0818958	136	0.0653846	1108	0.105624	205	0.104699	1065	0.101351	259	0.137913
Bulk soil__Grain	1	8.89205e-05	5	0.00240385	4	0.000381316	6	0.00306435	3	0.000285497	4	0.00212993
Bulk soil__Grain__Leaf	1	8.89205e-05	4	0.00192308	1	9.53289e-05	1	0.000510725	0	0	3	0.00159744
Bulk soil__Grain__Leaf__Rhizosphere	13	0.00115597	17	0.00817308	12	0.00114395	13	0.00663943	11	0.00104682	18	0.00958466
Bulk soil__Grain__Leaf__Rhizosphere__Root	741	0.0658901	241	0.115865	659	0.0628217	206	0.105209	673	0.0640464	196	0.104366
Bulk soil__Grain__Leaf__Root	0	0	1	0.000480769	0	0	1	0.000510725	0	0	2	0.00106496
Bulk soil__Grain__Rhizosphere	55	0.00489063	27	0.0129808	54	0.00514776	28	0.0143003	43	0.00409212	9	0.00479233
Bulk soil__Grain__Rhizosphere__Root	271	0.0240975	23	0.0110577	228	0.021735	20	0.0102145	191	0.0181766	20	0.0106496
Bulk soil__Grain__Root	2	0.000177841	1	0.000480769	1	9.53289e-05	0	0	1	9.51656e-05	1	0.000532481
Bulk soil__Leaf	4	0.000355682	24	0.0115385	5	0.000476644	20	0.0102145	3	0.000285497	25	0.013312
Bulk soil__Leaf__Rhizosphere	66	0.00586875	93	0.0447115	54	0.00514776	84	0.0429009	50	0.00475828	56	0.029819
Bulk soil__Leaf__Rhizosphere__Root	274	0.0243642	118	0.0567308	212	0.0202097	77	0.0393258	241	0.0229349	97	0.0516507
Bulk soil__Leaf__Root	3	0.000266762	10	0.00480769	3	0.000285987	7	0.00357508	0	0	5	0.00266241
Bulk soil__Rhizosphere	4911	0.436689	813	0.390865	4475	0.426597	718	0.366701	4497	0.42796	649	0.34558
Bulk soil__Rhizosphere__Root	2710	0.240975	281	0.135096	2226	0.212202	182	0.092952	2386	0.227065	201	0.107029
Bulk soil__Root	74	0.00658012	19	0.00913462	71	0.00676835	23	0.0117467	72	0.00685192	13	0.00692226
Grain	6	0.000533523	14	0.00673077	11	0.00104862	19	0.00970378	9	0.00085649	14	0.00745474
Grain__Leaf	0	0	1	0.000480769	0	0	2	0.00102145	0	0	1	0.000532481
Grain__Leaf__Rhizosphere	1	8.89205e-05	1	0.000480769	1	9.53289e-05	3	0.00153218	0	0	1	0.000532481
Grain__Leaf__Root	0	0	3	0.00144231	0	0	0	0	0	0	3	0.00159744
Grain__Rhizosphere	4	0.000355682	11	0.00528846	10	0.000953289	12	0.0061287	0	0	6	0.00319489
Grain__Rhizosphere__Root	3	0.000266762	2	0.000961538	5	0.000476644	0	0	4	0.000380662	1	0.000532481
Grain__Root	2	0.000177841	2	0.000961538	1	9.53289e-05	0	0	3	0.000285497	1	0.000532481
Grain__Leaf__Rhizosphere__Root	0	0	0	0	0	0	1	0.000510725	1	9.51656e-05	1	0.000532481
Leaf	7	0.000622444	45	0.0216346	9	0.00085796	63	0.0321757	7	0.000666159	51	0.0271565
Leaf__Rhizosphere	3	0.000266762	32	0.0153846	5	0.000476644	23	0.0117467	1	9.51656e-05	21	0.0111821
Leaf__Rhizosphere__Root	3	0.000266762	13	0.00625	3	0.000285987	8	0.0040858	0	0	9	0.00479233
Leaf_Root	0	0	6	0.00288462	2	0.000190658	6	0.00306435	1	9.51656e-05	6	0.00319489
Rhizosphere	851	0.0756713	78	0.0375	944	0.0899905	169	0.0863126	923	0.0878378	138	0.0734824
Rhizosphere_Root	235	0.0208963	39	0.01875	235	0.0224023	29	0.014811	208	0.0197944	31	0.0165069
Root	84	0.00746932	20	0.00961538	151	0.0143947	32	0.0163432	115	0.010944	36	0.0191693
TOTAL	11246	1	2080	1	10490	1	1958	1	10508	1	1878	1
1OW = Optimal Watering
2LW= Limited Watering

### Sheet: Table S5.2
Table S5.2 Frequencies and percentages of shared and exclusive bacterial and fungal ASVs of each compartment under different irrigation regimes.
	GENERAL				OW1				LW2
	16S rRNA gene		ITS		16S rRNA gene		ITS		16S rRNA gene		ITS
Groups	N. ASVs	%	N. ASVs	%	N. ASVs	%	N. ASVs	%	N. ASVs	%	N. ASVs	%
Bulk soil_exclusive	921	0.0916692	136	0.0750138	1108	0.121585	205	0.12885	1065	0.11531	259	0.166239
Bulk soil_shared	9126	0.908331	1677	0.924986	8005	0.878415	1386	0.87115	8171	0.88469	1299	0.833761
Rhizosphere_exclusive	851	0.0839168	78	0.0435998	944	0.103475	169	0.107438	923	0.100011	138	0.0949106
Rhizosphere_shared	9290	0.916083	1711	0.9564	8179	0.896525	1404	0.892562	8306	0.899989	1316	0.905089
Root_exclusive	84	0.0190822	20	0.0256739	151	0.0397682	32	0.0540541	115	0.0295175	36	0.0577849
Root_shared	4318	0.980918	759	0.974326	3646	0.960232	560	0.945946	3781	0.970483	587	0.942215
Leaf_exclusive	7	0.0062724	45	0.0746269	9	0.0093361	63	0.123772	7	0.0070922	51	0.104294
Leaf_shared	1109	0.993728	558	0.925373	955	0.990664	446	0.876228	980	0.992908	438	0.895706
Grain_exclusive	6	0.00545455	14	0.0396601	11	0.0111449	19	0.0608974	9	0.00958466	14	0.0498221
Grain_shared	1094	0.994545	339	0.96034	976	0.988855	293	0.939103	930	0.990415	267	0.950178
1OW = Optimal Watering
2LW= Limited Watering

### Sheet: Table S5.3
Table S5.3 Frequencies and percentages of shared and exclusive bacterial and fungal ASVs among time points under different irrigation regimes.
	GENERAL				OW1				LW2
	16S rRNA gene		ITS		16S rRNA gene		ITS		16S rRNA gene		ITS
Groups	N. ASVs	%	N. ASVs	%	N. ASVs	%	N. ASVs	%	N. ASVs	%	N. ASVs	%
T01	192	0.0170727	47	0.0225962	337	0.0321258	103	0.0526047	324	0.0308337	126	0.0670927
T02	138	0.012271	32	0.0153846	230	0.0219256	76	0.0388151	274	0.0260754	98	0.0521832
T03	1509	0.134181	186	0.0894231	1734	0.1653	272	0.138917	1460	0.138942	237	0.126198
T01__T02	554	0.049262	108	0.0519231	548	0.0522402	99	0.0505618	602	0.0572897	133	0.07082
T01__T03	546	0.0485506	180	0.0865385	563	0.0536702	211	0.107763	466	0.0443472	135	0.071885
T01__T02__T03	7603	0.676063	1351	0.649519	6362	0.606482	1052	0.537283	6674	0.635135	993	0.528754
T02__T03	704	0.0626	176	0.0846154	716	0.0682555	145	0.0740552	708	0.0673772	156	0.0830671
TOTAL	11246	1	2080	1	10490	1	1958	1	10508	1	1878	1
1OW = Optimal Watering
2LW= Limited Watering

### Sheet: Table S5.4
Table S5.4 Frequencies and percentages of shared and exclusive bacterial and fungal ASVs among irrigation regimes within each compartment.
	GENERAL				BULK SOIL				RHIZOSPHERE				ROOT				LEAF				GRAIN
	16S rRNA gene		ITS		16S rRNA gene		ITS		16S rRNA gene		ITS		16S rRNA gene		ITS		16S rRNA gene		ITS		16S rRNA gene		ITS
Groups1	N. ASVs	%	N. ASVs	%	N. ASVs	%	N. ASVs	%	N. ASVs	%	N. ASVs	%	N. ASVs	%	N. ASVs	%	N. ASVs	%	N. ASVs	%	N. ASVs	%	N. ASVs	%
OW	738	0.0656233	202	0.0971154	811	0.0807206	255	0.140651	912	0.089932	335	0.187255	506	0.114948	156	0.200257	128	0.114695	114	0.187192	161	0.146364	72	0.203966
LW	756	0.0672239	122	0.0586538	934	0.0929631	222	0.122449	1018	0.100385	216	0.120738	605	0.137438	187	0.240051	150	0.134409	94	0.154351	113	0.102727	41	0.116147
OW__LW	9752	0.867153	1756	0.844231	8302	0.826316	1336	0.7369	8211	0.809683	1238	0.692007	3291	0.747615	436	0.559692	838	0.750896	401	0.658456	826	0.750909	240	0.679887
TOTAL	11246	1	2080	1	10047	1	1813	1	10141	1	1789	1	4402	1	779	1	1116	1	609	1	1100	1	353	1
1OW = Optimal Watering; LW = Limited Watering
