## Supplementary table 8_heatmap_cluster_genus_ITS for "Maize associated bacterial and fungal microbiomes show contrasting conformation patterns that are resilient to water availability"

### Sheet: Table S8.1
Table S8.1 Taxonomic composition of the fungal cluster F1 derived from hierarchical clustering at the genus level.
Cluster F1
Genus	Relative abundance in cluster
Alternaria	0.732527
Filobasidium	0.0787072
Papulaspora	0.0439764
Vishniacozyma	0.0355385
Symmetrospora	0.0331915
Unknown ASV_63	0.0142342
Veronaea	0.0136414
Unknown ASV_204	0.00648995
Trichophaeopsis	0.00476006
Clonostachys	0.00431998
Salinomyces	0.00355744
Unknown ASV_161	0.00337574
Geosmithia	0.00275185
Verrucocladosporium	0.00211304
Pyrenophora	0.00194058
Nigrosabulum	0.00170173
Periconia	0.00134105
Trimmatostroma	0.00126333
Unknown ASV_627	0.00124526
Unknown ASV_807	0.00119065
Unknown ASV_909	0.00118792
Erysiphe	0.00107343
Kondoa	0.00102764
Uwebraunia	0.000968818
Unknown ASV_463	0.00091042
Ramularia	0.000672837
Unknown ASV_5285	0.000640277
Catenaria	0.000599945
Tilachlidium	0.000541337
Zopfiella	0.000436934
Neosetophoma	0.000402904
Unknown ASV_902	0.000375806
Neocamarosporium	0.000343246
Nothophaeotheca	0.000312576
Unknown ASV_2804	0.0002922
Leptospora	0.000269093
Unknown ASV_2398	0.000255439
Unknown ASV_6854	0.000240734
Neocatenulostroma	0.000216787
Debaryomyces	0.000207334
Lithohypha	0.000188848
Neophaeotheca	0.000185907
Neostagonospora	0.000176454
Coniolariella	0.000167842
Libertasomyces	0.000157338
Unknown ASV_1310	0.000126249
Chaetosphaeronema	8.38158e-05
Unknown ASV_2333	2.98292e-05
Selenophoma	2.73084e-05
Eutypa	8.19252e-06
Thecaphora	5.46168e-06

### Sheet: Table S8.2
Table S8.2 Taxonomic composition of the fungal cluster F2 derived from hierarchical clustering at the genus level.
Cluster F2
Genus	Relative abundance in cluster
Cladosporium	0.664619
Abrothallus	0.132812
Stemphylium	0.111346
Myrmecridium	0.0520433
Epicoccum	0.00940713
Ustilago	0.00489234
Graphiola	0.00351782
Sporobolomyces	0.00292832
Aureobasidium	0.00256459
Erratomyces	0.00234642
Stagonosporopsis	0.00189055
Phaeosphaeria	0.00179634
Gaeumannomyces	0.00176557
Scytalidium	0.00131903
Pithoascus	0.00121997
Neodidymelliopsis	0.00118505
Unknown ASV_2022	0.000815275
Apiospora	0.000765833
Podosphaera	0.000552506
Fusicolla	0.000491482
Coniochaeta	0.000340044
Erythrobasidium	0.000216784
Botrytis	0.000192755
Liua	0.000176678
Triangularia	0.000168207
Minimedusa	0.000144523
Papiliotrema	0.000113578
Unknown ASV_2873	8.26339e-05
Unknown ASV_514	6.44821e-05
Engyodontium	5.51469e-05
Toxicocladosporium	3.8551e-05
Libertella	3.23275e-05
Unknown ASV_3648	2.99073e-05
Begerowomyces	2.97344e-05
Bovista	1.59044e-05
Kalmusia	1.19283e-05
Unknown ASV_461	6.7421e-06
Marasmiellus	1.38299e-06

### Sheet: Table S8.3
Table S8.3 Taxonomic composition of the fungal cluster F3 derived from hierarchical clustering at the genus level.
Cluster F3
Genus	Relative abundance in cluster
Exserohilum	0.457214
Olpidium	0.158645
Sarocladium	0.0822158
Poaceascoma	0.0765187
Cladorrhinum	0.0700751
Oliveonia	0.0406196
Entoloma	0.0343657
Unknown ASV_83	0.0252087
Conocybe	0.0174707
Peziza	0.0109633
Unknown ASV_229	0.0101038
Unknown ASV_102	0.00533394
Marasmius	0.00228046
Unknown ASV_290	0.00169776
Acrocalymma	0.00107542
Unknown ASV_284	0.000888385
Unknown ASV_198	0.000786059
Curvularia	0.000637189
Unknown ASV_472	0.000583823
Kurtzmanomyces	0.000476575
Dilophia	0.000457577
Pseudorhypophila	0.00042036
Rhodotorula	0.000414488
Olpidiaster	0.000271317
Unknown ASV_1470	0.000225723
Thanatephorus	0.000198436
Metacordyceps	0.000145243
Coprotus	0.000136349
Unknown ASV_1978	0.000121065
Unknown ASV_1318	9.99952e-05
Unknown ASV_3660	6.76133e-05
Neodendryphiella	6.29503e-05
Unknown ASV_2872	5.54377e-05
Achroiostachys	3.94627e-05
Dominikia	3.53178e-05
Unknown ASV_1826	1.83065e-05
Mucor	1.77884e-05
Leucoagaricus	1.63205e-05
Hannaella	1.54569e-05
Unknown ASV_1331	1.02758e-05
Phialocephala	6.13096e-06
Unknown ASV_6783	3.45406e-06
Ossicaulis	1.20892e-06

### Sheet: Table S8.4
Table S8.4 Taxonomic composition of the fungal cluster F4 derived from hierarchical clustering at the genus level.
Cluster F4
Genus	Relative abundance in cluster
Coprinopsis	0.213748
Unknown ASV_57	0.187326
Unknown ASV_42	0.142966
Unknown ASV_82	0.0956088
Unknown ASV_75	0.078709
Colletotrichum	0.0680397
Unknown ASV_87	0.0640358
Unknown ASV_152	0.024613
Monosporascus	0.0174536
Malassezia	0.0168166
Unknown ASV_368	0.0115783
Unknown ASV_214	0.00971305
Didymocyrtis	0.00731824
Unknown ASV_722	0.00730791
Unknown ASV_275	0.00674272
Unknown ASV_269	0.00624056
Unknown ASV_325	0.00471187
Pervetustus	0.00451168
Cyphellophora	0.00431071
Arthrobotrys	0.00407332
Macrophomina	0.00376748
Funneliformis	0.00331699
Unknown ASV_191	0.00326042
Unknown ASV_1095	0.00252862
Unknown ASV_278	0.00151965
Unknown ASV_1206	0.000941031
Parachaetomium	0.000876195
Lecanicillium	0.000875162
Didymella	0.000805676
Unknown ASV_621	0.000803609
Rhizophagus	0.000792243
Unknown ASV_1392	0.00063054
Heydenia	0.000446105
Unknown ASV_1522	0.000393668
Unknown ASV_375	0.000359312
Alfaria	0.000341747
Unknown ASV_1486	0.000329348
Unknown ASV_2475	0.000315916
Polyschema	0.000309458
Unknown ASV_1754	0.000236097
Paramyrothecium	0.000227315
Lophiostoma	0.000220082
Cystobasidium	0.000189085
Didymocrea	0.000143622
Unknown ASV_1002	0.000126831
Unknown ASV_2443	0.000105391
Sclerotinia	8.86011e-05
Magnaporthe	8.26599e-05
Unknown ASV_4600	3.56471e-05
Unknown ASV_6192	2.73811e-05
Bolbitius	2.37647e-05
Unknown ASV_5658	2.32481e-05
Unknown ASV_4464	2.14399e-05
Sporisorium	6.19949e-06
Rhodosporidiobolus	4.64962e-06

### Sheet: Table S8.5
Table S8.5 Taxonomic composition of the fungal cluster F5 derived from hierarchical clustering at the genus level.
Cluster F5
Genus	Relative abundance in cluster
Botryotrichum	0.26729
Chrysosporium	0.165978
Gibellulopsis	0.132303
Linnemannia	0.113597
Microascus	0.0477853
Unknown ASV_25	0.0439031
Bisifusarium	0.0414314
Penicillium	0.0250642
Enterocarpus	0.0174408
Rhizophlyctis	0.0150248
Unknown ASV_65	0.0146066
Unknown ASV_62	0.0139851
Humicola	0.0123965
Arachnomyces	0.0118327
Unknown ASV_106	0.00891759
Plectosphaerella	0.00727948
Arthrographis	0.00636321
Cephaliophora	0.00587132
Purpureocillium	0.00531936
Emmonsiellopsis	0.00459051
Syncephalis	0.00296823
Hormiactis	0.00284936
Unknown ASV_128	0.00269406
Neodevriesia	0.00248041
Rhizopus	0.00207323
Lasiobolidium	0.00193377
Kernia	0.0018762
Ochroconis	0.00178933
Schizothecium	0.00173821
Collariella	0.00143848
Unknown ASV_296	0.00141099
Leucothecium	0.00140059
Unknown ASV_301	0.00099533
Neocosmospora	0.000966036
Pleospora	0.000851799
Corynascella	0.000847501
Unknown ASV_382	0.000756903
Thelonectria	0.000689945
Cystoagaricus	0.000688474
Trichobolus	0.000571862
Pseudallescheria	0.000446654
Tulostoma	0.00037404
Auxarthron	0.000347574
Unknown ASV_437	0.00031941
Unknown ASV_482	0.000318845
Castanedomyces	0.000282651
Unknown ASV_746	0.000272245
Unknown ASV_734	0.000261953
Unknown ASV_805	0.000248832
Wardomycopsis	0.000243856
Unknown ASV_906	0.000234355
Unknown ASV_861	0.000215353
Gibberella	0.00021049
Lepidosphaeria	0.000208567
Pleurotheciella	0.000203477
Cheilymenia	0.000200423
Unknown ASV_920	0.00019228
Unknown ASV_1312	0.000176219
Endophoma	0.000165134
Setophaeosphaeria	0.000144436
Tricharina	0.000135727
Unknown ASV_755	0.000135727
Scutellinia	0.000122833
Unknown ASV_1084	0.000118874
Leucosphaerina	0.000112427
Unknown ASV_1352	0.000109034
Varicosporellopsis	0.000106093
Unknown ASV_1003	0.000102361
Unknown ASV_994	9.89675e-05
Sampaiozyma	9.03714e-05
Solicoccozyma	8.81093e-05
Knufia	8.51686e-05
Unknown ASV_1300	8.41506e-05
Unknown ASV_1572	7.92871e-05
Thelebolus	6.88814e-05
Unknown ASV_1064	6.77503e-05
Coniocessia	5.94936e-05
Unknown ASV_1370	5.92674e-05
Unknown ASV_1777	5.92674e-05
Auricularia	5.5648e-05
Unknown ASV_1596	5.53087e-05
Acaulium	4.9201e-05
Volutella	4.85223e-05
Parathyridaria	4.82961e-05
Lectera	3.77773e-05
Unknown ASV_2534	3.75511e-05
Agaricus	3.57414e-05
Basidiobolus	3.48365e-05
Xanthothecium	3.43841e-05
Tulasnella	3.07647e-05
Unknown ASV_2341	2.82764e-05
Unknown ASV_1587	2.80502e-05
Unknown ASV_2395	2.69192e-05
Unknown ASV_2701	2.54488e-05
Thermomyces	2.4657e-05
Coniosporium	2.32998e-05
Mycothermus	2.32998e-05
Unknown ASV_2544	2.26211e-05
Heleococcum	2.21687e-05
Unknown ASV_2980	2.17163e-05
Unknown ASV_2593	2.05852e-05
Unknown ASV_1856	2.00197e-05
Unknown ASV_2666	1.97935e-05
Unknown ASV_2652	1.94542e-05
Metarhizium	1.85493e-05
Unknown ASV_3136	1.74183e-05
Unknown ASV_3707	1.67396e-05
Blastobotrys	1.65134e-05
Unknown ASV_3593	1.42513e-05
Unknown ASV_2585	1.32334e-05
Tranzscheliella	1.2894e-05
Rectifusarium	1.25547e-05
Penicillago	1.21023e-05
Unknown ASV_3661	1.18761e-05
Unknown ASV_3759	1.18761e-05
Unknown ASV_2820	1.11975e-05
Unknown ASV_3487	9.84019e-06
Unknown ASV_2815	9.72709e-06
Ovatospora	9.50088e-06
Tritirachium	9.27467e-06
Unknown ASV_3550	9.16156e-06
Unknown ASV_2797	9.04845e-06
Unknown ASV_4917	8.59603e-06
Dothiorella	8.14361e-06
Paraphoma	7.57808e-06
Pyrenochaeta	7.01255e-06
Neoroussoella	6.78634e-06
Valsonectria	5.54218e-06
Melanocarpus	5.31597e-06
Paraisaria	5.31597e-06
Parascedosporium	4.86354e-06
Unknown ASV_772	4.75044e-06
Unknown ASV_2355	4.63733e-06
Unknown ASV_5042	4.63733e-06
Aaosphaeria	4.52423e-06
Paraconiothyrium	4.18491e-06
Neopyrenochaeta	3.50628e-06
Unknown ASV_6191	3.39317e-06
Unknown ASV_5762	3.16696e-06
Unknown ASV_4335	3.05385e-06
Unknown ASV_5128	3.05385e-06
Tausonia	2.82764e-06
Golubevia	2.37522e-06
Suillus	2.37522e-06
Parathielavia	2.26211e-06
Unknown ASV_7702	2.26211e-06
Unknown ASV_6851	2.14901e-06
Melanoleuca	2.0359e-06
Unknown ASV_3151	1.80969e-06
Unknown ASV_4132	1.80969e-06
Unknown ASV_6767	1.80969e-06
Radulidium	1.69659e-06
Chaetopreussia	1.58348e-06
Lasionectriopsis	1.24416e-06
Unknown ASV_8689	1.13106e-06
Unknown ASV_4138	1.01795e-06
Unknown ASV_6440	7.9174e-07
Unknown ASV_2051	6.78634e-07
Unknown ASV_9758	6.78634e-07

### Sheet: Table S8.6
Table S8.6 Taxonomic composition of the fungal cluster F6 derived from hierarchical clustering at the genus level.
Cluster F6
Genus	Relative abundance in cluster
Exophiala	0.310825
Coprinellus	0.18132
Stolonocarpus	0.0957217
Spiromyces	0.0481413
Chordomyces	0.046576
Unknown ASV_155	0.0447156
Cephalotrichum	0.0413998
Acrostalagmus	0.039939
Ascobolus	0.0374961
Arcuadendron	0.0253017
Nigrospora	0.0160881
Scedosporium	0.0156132
Volvariella	0.0140602
Naganishia	0.0115143
Gaertneriomyces	0.0108588
Gymnoascus	0.00608068
Unknown ASV_556	0.00573642
Stephanonectria	0.00561347
Saccharomyces	0.00387371
Unknown ASV_635	0.00315599
Unknown ASV_518	0.00299308
Unknown ASV_690	0.00272643
Unknown ASV_740	0.0024106
Unknown ASV_739	0.00235758
Unknown ASV_728	0.00218468
Subramaniula	0.00212858
Unknown ASV_328	0.00204943
Unknown ASV_516	0.00168903
Unknown ASV_714	0.00162756
Unknown ASV_1114	0.00152766
Stachylidium	0.00116803
Unknown ASV_1074	0.00109733
Trichocladium	0.000992058
Unknown ASV_696	0.000913677
Unknown ASV_1348	0.000885245
Coprinus	0.000821464
Unknown ASV_1361	0.000680071
Paraphaeosphaeria	0.000521003
Longitudinalis	0.000467981
Unknown ASV_1584	0.000461065
Betamyces	0.000454917
Unknown ASV_1555	0.00041419
Westerdykella	0.0003896
Unknown ASV_1162	0.000357325
Unknown ASV_1441	0.000356557
Unknown ASV_1351	0.000335041
Camarosporidiella	0.000309682
Unknown ASV_1733	0.000262807
Unknown ASV_2064	0.000230532
Unknown ASV_1683	0.000212858
Simplicillium	0.000205174
Wallrothiella	0.000205174
Spiromastix	0.000188268
Unknown ASV_3440	0.000160604
Brunneomyces	0.000159836
Unknown ASV_2830	0.000152151
Unknown ASV_2693	0.000143699
Cystofilobasidium	0.000140625
Amauroascus	0.000137551
Unknown ASV_4477	0.000129867
Sodiomyces	0.000112192
Unknown ASV_3076	0.000106813
Necromortierella	0.000102203
Unknown ASV_3226	9.45183e-05
Unknown ASV_2858	9.2213e-05
Phaeococcomyces	8.99077e-05
Unknown ASV_3474	6.99282e-05
Unknown ASV_3621	6.6086e-05
Marquandomyces	6.53175e-05
Absidia	6.37807e-05
Unknown ASV_4601	5.76331e-05
Chlamydocillium	4.30327e-05
Uncinocarpus	4.14958e-05
Unknown ASV_5114	3.91905e-05
Naviculispora	3.76536e-05
Nannizzia	2.84323e-05
Byssochlamys	2.76639e-05
Lycoperdon	2.76639e-05
Unknown ASV_4728	2.6127e-05
Unknown ASV_4860	2.6127e-05
Unknown ASV_2778	2.38217e-05
Ascotricha	1.84426e-05
Unknown ASV_7100	1.61373e-05
Unknown ASV_1929	1.53688e-05
Unknown ASV_6929	1.53688e-05
Phialemonium	8.45286e-06
Unknown ASV_4095	3.84221e-06

### Sheet: Table S8.7
Table S8.7 Taxonomic composition of the fungal cluster F7 derived from hierarchical clustering at the genus level.
Cluster F7
Genus	Relative abundance in cluster
Talaromyces	0.71966
Mortierella	0.102583
Volvopluteus	0.058422
Spizellomyces	0.0272558
Phialophora	0.0215643
Beauveria	0.0143038
Powellomyces	0.0124065
Trichoderma	0.00759323
Madurella	0.00539157
Unknown ASV_411	0.00416192
Unknown ASV_256	0.00337782
Emericellopsis	0.00331992
Gliomastix	0.00240547
Rhinocladiella	0.00203746
Lophiotrema	0.00194672
Iodophanus	0.00176898
Brachyphoris	0.00172056
Hohenbuehelia	0.00149204
Auxarthronopsis	0.00117277
Cordyceps	0.000878902
Unknown ASV_1013	0.000739416
Currahomyces	0.000661885
Unknown ASV_836	0.000634123
Unknown ASV_891	0.000563026
Unknown ASV_1600	0.000559979
Unknown ASV_1254	0.000455702
Unknown ASV_1530	0.000329081
Bipolaris	0.000265093
Pseudopithomyces	0.000236315
Unknown ASV_846	0.000224804
Mallochia	0.00022345
Furcasterigmium	0.00014355
Unknown ASV_2035	0.000126283
Psathyrella	0.00011748
Unknown ASV_1775	0.000113079
Unknown ASV_1365	0.000112741
Unknown ASV_1459	0.000111048
Unknown ASV_2862	0.000103938
Unknown ASV_917	9.20884e-05
Unknown ASV_487	7.78689e-05
Unknown ASV_3201	6.56807e-05
Unknown ASV_1656	6.19565e-05
Unknown ASV_2581	5.58624e-05
Unknown ASV_2241	5.01069e-05
Unknown ASV_2641	4.90912e-05
Myrothecium	4.87527e-05
Unknown ASV_3236	4.33357e-05
Matsushimaea	3.62259e-05
Unknown ASV_4141	3.3856e-05
Unknown ASV_2640	3.35175e-05
Unknown ASV_1632	3.01319e-05
Unknown ASV_1979	2.94547e-05
Occultifur	2.13293e-05
Unknown ASV_3860	1.99751e-05
Unknown ASV_4238	1.72666e-05
Dothiora	1.11725e-05
Unknown ASV_5216	9.47969e-06
Dichotomopilus	7.78689e-06
Unknown ASV_5820	5.75552e-06
Peroneutypa	4.73984e-06
Unknown ASV_2863	4.06272e-06
Periglandula	3.3856e-06
Unknown ASV_2632	3.3856e-06

### Sheet: Table S8.8
Table S8.8 Taxonomic composition of the fungal cluster F8 derived from hierarchical clustering at the genus level.
Cluster F8
Genus	Relative abundance in cluster
Acremonium	0.49464
Preussia	0.231219
Chaetomium	0.115032
Stachybotrys	0.0641445
Unknown ASV_23	0.0382593
Waitea	0.0163366
Lasionectria	0.0104411
Fimicolochytrium	0.00519728
Unknown ASV_108	0.00430298
Pyrenochaetopsis	0.00376138
Hirsutella	0.00266282
Unknown ASV_95	0.00244781
Unknown ASV_173	0.00239181
Trichothecium	0.00199782
Torula	0.00127904
Cristinia	0.000899005
Unknown ASV_331	0.000599254
Corynascus	0.000563819
Sporormiella	0.000480477
Unknown ASV_494	0.000297025
Unknown ASV_380	0.000243171
Verticillium	0.000228633
Actinomucor	0.00019865
Unknown ASV_718	0.000195098
Paracylindrocarpon	0.000192042
Gamsia	0.000159911
Spiromastigoides	0.000136536
Sesquicillium	0.000132819
Unknown ASV_761	0.000116299
Unknown ASV_984	0.000111674
Monodictys	9.96141e-05
Unknown ASV_813	9.77969e-05
Ramicandelaber	9.73013e-05
Gymnascella	8.995e-05
Sirastachys	8.11946e-05
Unknown ASV_1411	7.45867e-05
Ascodesmis	6.92178e-05
Unknown ASV_1324	6.59138e-05
Unknown ASV_1738	5.50934e-05
Pluteus	4.43555e-05
Niesslia	4.2621e-05
Arachniotus	4.08864e-05
Unknown ASV_1502	4.07212e-05
Albifimbria	3.44437e-05
Unknown ASV_2293	3.15527e-05
Unknown ASV_1835	2.48622e-05
Unknown ASV_1583	2.47796e-05
Unknown ASV_2371	2.12279e-05
Unknown ASV_2806	1.95759e-05
Eucasphaeria	1.85021e-05
Unknown ASV_2014	1.83369e-05
Unknown ASV_1833	1.68501e-05
Unknown ASV_2493	1.56938e-05
Unknown ASV_1850	1.55286e-05
Dictyoarthrinium	1.47852e-05
Unknown ASV_2145	1.38766e-05
Unknown ASV_2345	1.35462e-05
Unknown ASV_1748	1.32158e-05
Unknown ASV_2552	1.14812e-05
Roussoella	1.13986e-05
Polytolypa	1.03248e-05
Unknown ASV_2216	9.99445e-06
Canariomyces	9.82925e-06
Unknown ASV_2406	9.74665e-06
Unknown ASV_2761	9.58146e-06
Unknown ASV_2888	8.17728e-06
Allocanariomyces	7.02089e-06
Unknown ASV_2936	6.8557e-06
Unknown ASV_3315	6.19491e-06
Amesia	5.78191e-06
Unknown ASV_2571	5.45152e-06
Melanospora	3.96474e-06
Batnamyces	3.71694e-06
Capronia	3.63435e-06
Unknown ASV_2078	3.05615e-06
Monocillium	2.56056e-06
Emergomyces	2.23017e-06
Striaticonidium	1.98237e-06
Unknown ASV_4563	1.56938e-06
Arthrocladium	7.43389e-07
Coniophora	3.30395e-07

### Sheet: Table S8.9
Table S8.9 Taxonomic composition of the fungal cluster F9 derived from hierarchical clustering at the genus level.
Cluster F9
Genus	Relative abundance in cluster
Aspergillus	0.840591
Meyerozyma	0.148811
Kurtzmaniella	0.0090079
Wickerhamomyces	0.00061711
Unknown ASV_1145	0.000490161
Unknown ASV_1573	0.00017686
Kodamaea	0.000165196
Hanseniaspora	0.000141054

### Sheet: Table S8.10
Table S8.10 Taxonomic composition of the fungal cluster F10 derived from hierarchical clustering at the genus level.
Cluster F10
Genus	Relative abundance in cluster
Fusarium	0.879225
Moesziomyces	0.118588
Pyxidiophora	0.0013215
Candida	0.000563347
Anthracocystis	0.000286777
Pseudozyma	8.1215e-06
Podospora	7.6825e-06
