## Supplementary Table 9_topological properties networks for "Maize associated bacterial and fungal microbiomes show contrasting conformation patterns that are resilient to water availability"

### Sheet: Table S9.1
Table S9.1 Major topological properties of co-occurrence networks of each compartment and irrigation regime.
Compartment	Irrigation1	N. ASVs	Nodes	Edges	Positive edges	Negative edges	Average degree2				Hub nodes
Bulk soil	OW	3108	3106	737604	442179	295425	474.954	±	358.973	a	27
	LW	3135	3134	582609	341546	241063	371.799	±	317.856	b	51
Rhizosphere	OW	3106	3101	405326	259684	145642	261.416	±	171.189	a	152
	LW	3046	3044	448162	289438	158724	294.456	±	208.689	b	147
Root	OW	711	707	38981	23938	15043	110.272	±	95.8162	a	17
	LW	761	752	28653	18040	10613	76.2048	±	72.0714	b	27
Leaf	OW	135	135	3286	1902	1384	48.6815	±	29.1168	a	3
	LW	132	125	3553	1915	1638	56.848	±	33.5367	b	1
Grain	OW	238	145	493	269	224	6.8	±	5.20363	a	6
	LW	210	144	757	482	275	10.5139	±	8.33561	b	5
1OW = Optimal Watering; LW= Limited Watering
2 Data show mean ± standard deviations. Different letters indicate significant differences determined by non-parametric Wilcoxon-Mann-Whitney Test.

### Sheet: Table S9.2
Table S9.2 Major topological properties of co-occurrence networks of each compartment and irrigation regime divided by microbial kingdom.
Bacteria
Compartment	Irrigation1	N. ASVs	Nodes	Edges	Positive edges	Negative edges	Average degree2				Hub nodes
Bulk soil	OW	2719	2717	731368	436701	294667	507.174	±	363.15	a	27
	LW	2737	2736	575011	334771	240240	395.521	±	327.363	b	51
Rhizosphere	OW	2708	2703	396105	251033	145072	267.481	±	174.863	a	145
	LW	2662	2660	428759	270071	158688	291.746	±	207.657	b	116
Root	OW	573	569	37695	22986	14709	114.079	±	97.3662	a	15
	LW	630	621	27781	17248	10533	79.5652	±	74.6744	b	25
Leaf	OW	18	18	351	230	121	20.6111	±	27.728	a	1
	LW	22	17	301	189	112	18.6471	±	28.3062	a	0
Grain	OW	122	57	288	156	132	6.45614	±	6.04764	a	3
	LW	116	77	645	419	226	11.8312	±	8.66998	b	3
Fungi
Compartment	Irrigation1	N. ASVs	Nodes	Edges	Positive edges	Negative edges	Average degree2				Hub nodes
Bulk soil	OW	389	389	90981	42743	48238	249.915	±	223.69	a	0
	LW	398	398	75475	40523	34952	208.726	±	168.792	a	0
Rhizosphere	OW	398	398	78430	44129	34301	220.229	±	137.024	a	7
	LW	384	384	100876	40246	60630	313.227	±	215.043	b	31
Root	OW	138	138	11765	6378	5387	94.5725	±	87.7373	a	2
	LW	131	131	7024	4026	2998	60.2748	±	55.7029	b	2
Leaf	OW	117	117	3266	1882	1384	53	±	26.9367	a	2
	LW	110	108	3537	1899	1638	62.8611	±	30.253	b	1
Grain	OW	116	88	413	224	189	7.02273	±	4.59879	a	3
	LW	94	67	491	268	223	9	±	7.72246	a	2
1OW = Optimal Watering; LW= Limited Watering
2 Data show mean ± standard deviations. Different letters indicate significant differences determined by non-parametric Wilcoxon-Mann-Whitney Test.
