## Supplementary Table 11_Hub nodes co occurrences for "Maize associated bacterial and fungal microbiomes show contrasting conformation patterns that are resilient to water availability"

### Sheet: Table S11
Table S11. Proportion of positive and negative intra- and interkingdom edges of hub nodes in co-occurrence networks within each compartment and irrigation regime.
Compartment	Irrigation1	Positive edges Bh-B2	Negative edges Bh-B	Positive edges Fh-F3	Negative edges Fh-F	Positive interkingdom edges (Bh-F or Fh-B)	Negative interkingdom edges (Bh-F or Fh-B)
Bulk soil	OW	0.567237	0.391458	0	0	0.0143697	0.0269349
	LW	0.525908	0.429406	0	0	0.0206196	0.0240661
Rhizosphere	OW	0.521038	0.362247	0.00436015	0.000128872	0.0628463	0.0493793
	LW	0.476042	0.206198	0.04982	1.8229e-05	0.056984	0.210937
Root	OW	0.445406	0.291167	0.0133779	0.00668896	0.104466	0.138894
	LW	0.473667	0.349421	0.00668515	0.00114137	0.0862547	0.0828306
Leaf	OW	0.0159363	0	0.386454	0.25498	0.227092	0.115538
	LW	0	0	0.563218	0.402299	0.0344828	0
Grain	OW	0.0925926	0.138889	0.101852	0.175926	0.259259	0.231481
	LW	0.315789	0.0451128	0.075188	0.0676692	0.218045	0.278195
1OW = Optimal Watering; LW= Limited Watering
2Bh = Bacterial hub node; B= Bacterial node
3Fh = Fungal hub node; F = Fungal node
